# Harnessing the Anti-Cancer Natural Product Nimbolide for Targeted Protein Degradation

**DOI:** 10.1101/436998

**Authors:** Jessica N. Spradlin, Xirui Hu, Carl C. Ward, Scott M. Brittain, Michael D. Jones, Lisha Ou, Milton To, Andrew Proudfoot, Elizabeth Ornelas, Mikias Woldegiorgis, James A. Olzmann, Dirksen E. Bussiere, Jason R. Thomas, John A. Tallarico, Jeffrey M. McKenna, Markus Schirle, Thomas J. Maimone, Daniel K. Nomura

## Abstract

Nimbolide, a terpenoid natural product derived from the Neem tree, impairs cancer pathogenicity across many types of human cancers; however, the direct targets and mechanisms by which nimbolide exerts its effects are poorly understood. Here, we used activity-based protein profiling (ABPP) chemoproteomic platforms to discover that nimbolide reacts with a novel functional cysteine crucial for substrate recognition in the E3 ubiquitin ligase RNF114. Nimbolide impairs breast cancer cell proliferation in-part by disrupting RNF114 substrate recognition, leading to inhibition of ubiquitination and degradation of the tumor-suppressors such as p21, resulting in their rapid stabilization. We further demonstrate that nimbolide can be harnessed to recruit RNF114 as an E3 ligase in targeted protein degradation applications and show that synthetically simpler scaffolds are also capable of accessing this unique reactive site. Our study highlights the utility of ABPP platforms in uncovering unique druggable modalities accessed by natural products for cancer therapy and targeted protein degradation applications.
