## Supplementary material for "Harnessing the Anti-Cancer Natural Product Nimbolide for Targeted Protein Degradation": Table S4

### Sheet: internal compounds
Compound Name	Compound Structure
DKM 2-31
DKM 2-32
DKM 2-33
DKM 2-34
DKM 2-37
DKM 2-39
DKM 2-40
DKM 2-42
DKM 2-43
DKM 2-47
DKM 2-48
DKM 2-49
DKM 2-50
DKM 2-52
DKM 2-58
DKM 2-59
DKM 2-60
DKM 2-62
DKM 2-84
DKM 2-85
DKM 2-86
DKM 2-87
DKM 2-95
DKM 2-97
DKM 2-98
DKM 2-100
DKM 2-101
DKM 2-102
DKM 2-103
DKM 2-106
DKM 2-107
DKM 2-108
DKM 2-109
DKM 2-110
DKM 2-111
DKM 2-113
DKM 2-114
DKM 2-116
DKM 2-117
DKM 2-119
DKM 2-120
DKM 3-3
DKM 3-4
DKM 3-5
DKM 3-7
DKM 3-8
DKM 3-9
DKM 3-10
DKM 3-11
DKM 3-12
DKM 3-13
DKM 3-15
DKM 3-16
DKM 3-29
DKM 3-30
DKM 3-31
DKM 3-32
DKM 3-36
DKM 3-41
DKM 3-42
DKM 3-43
DKM 3-70
TRH 1-12
TRH 1-13
TRH 1-19
TRH 1-20
TRH 1-27
TRH 1-32
TRH 1-50
TRH 1-54
TRH 1-56
TRH 1-57
TRH 1-58
TRH 1-59
TRH 1-60
TRH 1-65
TRH 1-68
TRH 1-70
TRH 1-74
TRH 1-115
TRH 1-129
IGA 1-12
IGA 1-15
TRH 1-143
TRH 1-145
YP 1-1
YP 1-16
YP 1-18
YP 1-19
YP 1-26
YP 1-22
YP 1-23 (mixture of rotamers)
YP 1-24
YP 1-25
YP 1-31
TRH 1-152
TRH 1-156
TRH 1-133
TRH 1-134
TRH 1-135
TRH 1-155
TRH 1-167
YP 1-36
TRH 1-170
TRH 1-176
YP 1-38
TRH 1-162
TRH 1-178
YP 1-42
YP 1-44
TRH 1-149

### Sheet: Enamine compounds
LibraryName	Structure
EN1
EN2
EN3
EN4
EN5
EN6
EN7
EN8
EN9
EN10
EN12
EN13
EN14
EN15
EN16
EN17
EN18
EN19
EN20
EN21
EN22
EN23
EN24
EN25
EN26
EN27
EN28
EN29
EN30
EN32
EN33
EN35
EN36
EN37
EN38
EN39
EN40
EN43
EN44
EN45
EN46
EN47
EN48
EN49
EN50
EN51
EN52
EN53
EN54
EN55
EN57
EN58
EN59
EN60
EN61
EN62
EN63
EN64
EN65
EN66
EN67
EN68
EN69
EN70
EN71
EN72
EN74
EN75
EN78
EN80
EN82
EN83
EN84
EN85
EN86
EN87
EN88
EN89
EN90
EN93
